# SUMOylation is a Therapeutic Vulnerability in High-risk Neuroblastoma

**DOI:** 10.64898/2026.09.05.749647

**Authors:** Antti Kukkula, Saiganesh Sriraman, Verneri Virtanen, Sara L. M. Kuusela, Lara Kozina Bubnič, Ilkka Paatero, Vilja Pietiäinen, Daniel Bexell, Maria Sundvall

## Abstract

Neuroblastoma (NB) is one of the most common solid malignancies in children, and high-risk patients have poor prognosis, underscoring the need for novel therapeutic agents. The small ubiquitin-like modifier (SUMO) is a reversible post-translational modification that regulates various protein functions, and the first-in-class SUMOylation inhibitor TAK-981 (subasumstat) is currently in clinical trials in adult cancer patients. However, the role of SUMOylation in NB pathogenesis remains poorly characterized. We show that SUMOylation- catalyzing enzymes, *SAE1*, *SAE2*, and *UBE2I*, are highly expressed in malignant neuroendocrine cells, and their expression correlate with poor survival in NB patients and associate with advanced stage, *MYCN* amplifications, and downregulation of late differentiation markers. The peripheral nervous system lineage and NB cell lines are highly sensitive to the CRISPR knockout of *SAE1* and *SAE2*, suggesting SUMOylation as promising therapeutic target in NB. Accordingly, TAK-981-mediated inhibition of SUMOylation reduces growth of NB cells in both *in vitro* and *in vivo* models through induction of apoptosis and perturbation of differentiation-associated pathways. Sensitivity to SUMOylation inhibition is greatest in NB cells with low expression of favorable late neuroblast markers and is independent of *MYCN* amplification status. Moreover, TAK-981 is effective in combination with differentiation-inducing all-trans retinoic acid and the DNA methyltransferase inhibitor decitabine. Mechanistically, combination of TAK-981 and retinoic acid potently downregulates retinoic acid receptor alpha (RARα) expression, whereas inhibition of SUMOylation combined with decitabine induces a strong accumulation of DNA damage. Taken together, these findings establish SUMO pathway components as potential prognostic markers and SUMOylation as a therapeutic vulnerability in high-risk NB.
