## Supplementary Table S3 for "SUMOylation is a Therapeutic Vulnerability in High-risk Neuroblastoma"

### Sheet: Co-expressed genes (common)
SAE1	UBA2	UBE2I	SUMO1	SUMO2	SUMO3
ACBD6	ABCE1	ACD	ACP1	ACP1	AP1S2
ACTL6A	ACTL6A	AHCY	ACTL6A	AMZ2	APEH			Description
AHCY	ADH5	ALDH18A1	ADSL	ANAPC11	ARMC10			Lists display the genes that were positively co-expressed and common between the analyzed NB patient cohorts (Kocak, SEQC, Cangelosi, and Versteeg)
AIMP2	ATAD2	ALG3	ALG5	ANAPC13	ASMTL
ALDH18A1	ATP5PB	ALYREF	ANAPC10	ANLN	ATP1B3
ALYREF	BRIX1	ANP32B	ANAPC13	ANP32E	ATP5F1C
ANAPC11	BTF3	APEX1	ASNSD1	API5	ATP5PF
ANLN	GON7	APRT	ATP5C1	APIP	ATP5PO
APEX1	NEPRO	ARMC6	ATP5F1	ARHGAP11A	AVEN
APOO	RBIS	ASF1B	ATP5O	ARL6IP6	B3GALNT1
ARHGAP11A	CBX3	ATP5G2	BCAS2	ASNSD1	BEX1
ASF1B	CCNG1	AURKA	BCCIP	ASPM	BEX4
ASPM	CCT4	AURKB	BRIX1	ASRGL1	BTG3
ATAD2	CCT5	BANF1	BTF3	ATAD2	HIKESHI
ATIC	CCT6A	BCKDHA	BZW1	ATP5PD	C1QBP
ATP5MC1	CCT8	BIRC5	C11ORF73	ATP5PO	GATD3
DMAC2	CEBPZ	BUB1B	C11ORF74	BRCA1	CFAP298
AURKA	CENPK	BYSL	C14ORF142	BRIP1	C4ORF3
AURKB	CENPQ	BZW2	C14ORF166	BUB1	C9ORF40
BANF1	CFDP1	C14ORF93	C2ORF47	C11ORF58	CBR1
BIRC5	CHML	C16ORF13	C2ORF76	C16ORF87	CCNB1IP1
BLM	CKAP2	C19ORF43	C4ORF27	C17ORF80	CCT8
BRCA1	CNBP	C4ORF46	CACYBP	MAIP1	CHCHD4
BRIP1	COPS2	CARHSP1	CBX3	C3ORF38	CISD1
BUB1	CPSF3	CCNA2	CCNG1	C4ORF46	CLNS1A
BUB1B	DCAF13	CCNB1	CCT4	CBX1	CNRIP1
BYSL	DDX18	CCNB2	CCT6A	CBX3	COX7B
BZW2	DDX21	CCNF	CCT8	CCDC34	CRYZL1
RTRAF	DDX50	CD320	CDK7	CCDC43	DCTD
RIOX1	DHX15	CDC20	CEBPZ	CCNA2	DEGS1
TRIR	DHX9	CDC25A	CENPQ	CCT3	DGUOK
C19ORF53	DNAAF2	CDC25C	CFDP1	CCT4	DIMT1
C4ORF46	DNAJC2	CDC45	CHCHD3	CCT6A	DTD2
KNL1	DNAJC9	CDCA4	CIR1	CDC25C	EI24
CCDC124	DPM1	CDCA5	CISD2	CDC6	EIF5A2
CCDC34	DPY19L3	CDK1	CMSS1	CDK1	ENOPH1
CCDC51	DSCC1	CDK4	CNBP	CENPE	FDFT1
CCNA2	DUT	CDKN3	CNOT7	CENPF	FEZ1
CCNB1	EEF1E1	CDT1	COA5	CENPL	FTSJ1
CCNB2	EIF1AX	CECR5	COMMD2	CENPQ	HACL1
CCNE1	EIF2A	CENPA	COPS2	CEP55	HIGD1A
CCNF	EIF2S1	CENPH	COPS3	CEP70	HMGN4
CCT7	EIF2S2	CENPM	COPS4	CKAP2	HPRT1
CD320	EIF3E	CENPN	COPS5	CKAP2L	INTS12
CDC20	EIF3H	CENPV	COPS8	CKAP5	LAPTM4B
CDC25A	EIF3M	CENPW	CPSF3	CNOT7	MAGEH1
CDC25C	ELMOD2	CEP72	CWC15	COA3	METTL5
CDC45	ENOPH1	CHAF1A	CWC22	COIL	MRPL15
CDC6	EXOSC9	CHCHD6	DCAF13	COX11	MRPL39
CDCA2	FBXO45	CHEK1	DDX18	DBF4	MRPS6
CDCA3	FKBP3	CHEK2	DDX50	DDX50	MSMO1
CDCA4	CEP20	CHTF8	DNTTIP2	DEK	MTHFD2
CDCA5	FXR1	CIAPIN1	DPM1	DEPDC1	NDUFA4
CDCA7	G2E3	CKS2	DPY30	DEPDC1B	NDUFAF4
CDCA8	GCSH	CLN6	DUSP11	DHX40	NDUFB5
CDK1	GNAI3	CLPP	DUSP12	DHX9	NDUFB6
CDK2	GPN3	COMMD4	EBAG9	DLGAP5	NDUFV3
CDK4	GSTCD	COPE	ECHDC1	DNA2	NUDT11
CDKN3	GTPBP4	COQ9	EEF1E1	DNAJC9	OAZ1
CDT1	H2AZ1	DANCR	EIF2A	DPM1	PDCD5
CEBPG	HAUS1	DAZAP1	EIF2S1	DPY30	PDK1
CENPA	HAUS6	DBNDD1	EIF2S2	DTL	PDZD11
CENPE	HNRNPR	DCTPP1	EIF3E	DUSP12	PFN2
CENPF	HSPA14	DDX39A	EIF3H	ECT2	PGAM1
CENPH	HSPD1	DEPDC1B	EIF3J	EEF1A1	PGK1
CENPK	IARS1	DHPS	EIF4E	EIF3J	PIGP
CENPL	ILF2	DLGAP5	EMC4	EIF4A3	POLE4
CENPM	IPO5	DOLPP1	ENOPH1	EIF4E	POLR1E
CENPN	IPO7	DSCC1	ETF1	ERCC6L	PPA1
CENPW	KIF15	DTYMK	EXOSC9	ERCC8	PPA2
CEP128	KIF18A	DUS3L	FKBP3	ESCO2	PPEF1
CEP55	KNSTRN	E2F1	FXR1	FAIM	PRDX4
CHAC2	LARP7	EBP	GEMIN2	FAM111B	PSMA5
CHAF1A	LDHB	ECSIT	GGCT	FANCB	PSMD10
CHCHD2	LEO1	EHMT2	GMNN	FANCM	PSMG1
CHEK1	MAD2L1	EIF3F	GNAI3	FBXO45	RHEB
CHEK2	MAK16	EIF4EBP1	GNPAT	FBXO5	RNF41
CKAP2L	MAPRE1	ELK1	GPN1	FKBP3	RPF2
CKS1B	MASTL	EMC8	GPN3	GEMIN2	RPL15
CKS2	MCM6	EMC9	GTF2E2	GGH	SLBP
CLPP	MCMBP	ENDOG	H2AFZ	GINS1	SLC30A9
CMC2	METAP1	ERCC6L	HAT1	GMNN	SLC35G2
CMSS1	METAP2	EXO1	HAUS1	GPN3	SOD1
CNIH4	METTL9	EXOSC5	HMGB1	GTF3A	SSBP1
COPE	MINPP1	FAM60A	HSD17B11	MACROH2A2	TAGLN3
COQ2	MORF4L2	FAM64A	HSPD1	H2AZ1	ELOC
COX5A	MRPL1	FAM83D	HSPE1	H3-3A	TEX10
COX6B1	MRPL3	FAM96B	IFT52	H3-3B	THOC7
DAZAP1	MSH6	FANCI	INTS12	H3-5	TMEM126A
DCTPP1	MYNN	FBL	ITGB3BP	HAUS1	PACC1
DDX39A	NAA50	FEN1	KARS	HDAC2	TMEM70
DDX49	NAE1	FJX1	LARP7	HDGFL3	TMLHE
DEPDC1B	NAP1L1	FLAD1	LDHB	HELLS	TXN
DHFR	NCBP2	FOXM1	LSM1	HINT1	UBXN8
DHPS	NDUFB5	FTSJ1	MAD2L1	HMGB1	VBP1
DIAPH3	NFXL1	GAR1	METAP2	HMGB2	YBEY
DLEU1	NIF3L1	GEMIN7	METTL18	HMGB3	ZNF32
DLGAP5	NMD3	GINS1	METTL9	HMGN1	ZNF639
DNA2	NOLC1	GINS2	MMADHC	HMMR
DNAJB11	NOP58	GINS3	MPHOSPH10	JPT1
DNAJC9	NPM1	GLRX5	MRPL1	HNRNPA1
DNMT1	NUDCD1	GOT2	MRPL15	HNRNPA1L2
DOLPP1	NUDT21	H1FX	MRPL3	HNRNPC
DSCC1	NUF2	H2AFX	MRPL47	HNRNPH3
DSN1	NUP35	H2AFY2	MRPL51	HNRNPM
DTL	PAK1IP1	HAUS8	MRPS23	HNRNPR
DTYMK	PAQR3	HDGF	MRPS35	HSF2
E2F1	PDCD5	HIRIP3	MRPS9	HSPD1
E2F3	PDSS1	HJURP	MTIF2	MRPL58
E2F8	PHF6	HMGA1	MTX2	ILF2
EBP	PLK4	HMGB3	NACA	IPO5
ECT2	POLR2B	HN1L	NAP1L1	ITGB3BP
EIF3K	PPA1	HNRNPA0	NDUFB3	KANSL2
EIF4EBP1	PPP1CC	HNRNPAB	NDUFB5	KHDRBS1
ELAVL1	PPP2R3C	HNRNPD	NIF3L1	CIP2A
EMC8	PRTFDC1	HNRNPUL1	NOL7	KIF11
EMC9	PSMA2	HPDL	NOP58	KIF14
EME1	PSMA4	HSD17B10	NPM1	KIF15
ENDOG	RACGAP1	HSPBP1	NSA2	KIF18A
ERCC6L	RAD51AP1	IDH2	NSMCE2	KIF20B
ESPL1	RARS1	IGSF9	NUDT15	KNSTRN
EXO1	RBBP7	ILF3	NUP35	KNTC1
EXOSC3	RBBP8	KATNB1	OCIAD2	KPNA2
EXOSC5	RCN2	KCTD5	OLA1	KPNB1
FAM32A	RFC3	KDELR1	PAICS	LCORL
PIMREG	RFC4	KEAP1	PAIP1	LIN9
FAM83D	RPS7	KIAA0101	PDCD10	LOC646903
CIAO2B	RRM1	KIF11	PDE6D	LRCH2
FANCD2	RSL1D1	KIF20A	POLB	LSM1
FANCI	RSL24D1	KIF22	PPA1	MAD2L1
FARSA	RWDD4	KIF4A	PPIL1	MAGEF1
FBL	SEH1L	KIFC1	PPP2R3C	MAGOHB
FBXO5	SERBP1	LCMT1	PRKRA	MAPKAPK5-AS1
FEM1A	SLBP	LIG1	PRPF18	MAPRE1
FEN1	SLC30A9	LMNB2	PRPF40A	MASTL
FOXM1	SMARCA5	LOC646903	PSMA2	MATR3
FTSJ1	SMC4	LRR1	PSMA4	MBIP
GADD45GIP1	SNW1	LSM2	PSMC6	MCM10
GAR1	SOCS4	LSM4	PSMD14	MCM6
GATAD2A	SRP72	LSM7	PSMD6	MED13
GEMIN7	SRP9	MAD2L1	RCN2	MELK
GGCT	SRSF3	MAZ	RNASEH2B	METAP2
GINS1	SRSF7	MCM10	RPS6	METTL23
GINS2	TAF7	MCM2	RPS7	METTL2A
GINS3	TATDN1	MCM3	RSL24D1	CENPU
GLRX3	TFAM	MCM5	RWDD1	MMADHC
GMNN	TFB2M	MDK	RWDD4	MPLKIP
GMPS	THAP9	MELK	SARNP	MRPL27
GOT2	TOPBP1	METTL22	SLC30A9	MRPL32
GTF2A2	TPRKB	MIS18A	SMIM15	MRPL42
GTSE1	TRA2B	MLST8	SMNDC1	MRPS23
H1-10	TTK	MND1	SMS	MRPS7
H2AX	UBE2D3	MPST	SNRNP27	MSH2
MACROH2A1	UBR7	MRPL11	SNRPB2	MSH6
MACROH2A2	URI1	MRPL23	SPAG16	MYNN
H2AZ1	UTP18	MRPL28	SRP19	MZT2B
HAUS7	VBP1	MRPL4	SRP72	NAP1L1
HAUS8	WDR12	MRPS12	SRP9	NCAPH
HELLS	WDR3	MRPS2	SRSF3	NCL
HIRIP3	XRCC4	MRPS27	SSB	NDC80
HJURP	ZBED5	MRPS34	STAMBP	NEK2
HMGA1	ZBTB33	MVB12A	STRAP	NFYB
HMGB2	ZNF146	MYBL2	TAF7	NGDN
HMGB3	ZNF22	MYCN	TARS	NMD3
HMMR	ZNF222	NCAPD2	TATDN1	NOL11
JPT2	ZNF227	NDUFB10	TBCE	NONO
HNRNPAB	ZNF302	NDUFB11	TEX30	NT5C3B
HNRNPC	ZNF420	NHP2	THOC7	NUF2
HNRNPD	ZNF443	NME4	TIMM17A	NUP85
HNRNPM	ZNF45	NOA1	TMEM237	NUSAP1
HNRNPUL1	ZNF567	NOB1	TPRKB	OCIAD2
HSD17B10	ZNF639	NOC4L	TRA2B	PAIP1
HSPBP1	ZNF829	NONO	TRMT10C	PALB2
MRPL58	ZNF85	NTHL1	TSEN15	PARPBP
IDH2	ZNF850	NUDT1	TXNDC9	PBK
POGLUT2	ZWILCH	NUP93	UBA2	PCNA
KDELR1		NUSAP1	UBE2V2	PIN4
KEAP1		NXT1	VBP1	PLK4
PCLAF		ODC1	VTA1	POLA1
CIP2A		OIP5	WDR61	POLE2
KIF11		PAFAH1B3	WDR75	POLQ
KIF14		PAM16	XRCC4	PPM1D
KIF15		PAQR4	ZNF32	PPP1CC
KIF18A		PATZ1		PRC1
KIF18B		PCBP2		PRIM1
KIF20A		PCNA		PRKRA
KIF22		PES1		PRPF40A
KIF23		PGLS		PSMC1
KIF2C		PHB2		PSMC6
KIF4A		PHF21B		PTGES3
KIFC1		PIH1D1		PWP1
KNSTRN		PKMYT1		QSER1
KXD1		PLK1		RACGAP1
LAGE3		POC1A		RACGAP1P1
LIG1		POLA2		RAD51AP1
LMNB2		POLD1		RAD51C
LRR1		POLD2		RAN
LSM2		POLE3		RCN2
LSM4		POLR3K		RFC3
LSM7		POP7		RFC4
MAD2L1		PPM1G		RFC5
MANF		PPP1R14B		RNF138
MASTL		PPP4C		RPL27
MAZ		PQBP1		RPLP0
MCM10		PRC1		RPS7
MCM2		PRDX2		RRM1
MCM3		PRELID1		RRM2
MCM4		PRIM2		RWDD4
MCM5		PRMT1		SARNP
MCM6		PRMT5		SGO1
MELK		PSRC1		SGO2
MIS18A		PTOV1		SKA1
MKI67		PTTG1		SKA2
MND1		PTTG3P		SKA3
MRPL23		PYCR1		SLAIN1
MRPL3		RAB33A		SLC35B1
MRPL4		RAD51		PRELID3B
MRPL51		RANBP1		SMARCE1
MRPS11		RBM15B		SMC4
MRPS12		RECQL4		SMS
MRPS34		RFWD3		SNF8
MTCH2		RHNO1		SNRNP27
MTFR2		RMI2		SNW1
MTHFD2		RNASEH2A		SOX11
MYBL2		RNPS1		SRP19
NAA10		RRM2		SRP68
NCAPD2		RRP9		SRP9
NCAPG		RUVBL1		SRSF1
NCAPH		RUVBL2		SRSF2
NDC80		SAE1		SRSF3
NDUFA13		SAPCD2		SRSF7
NDUFA3		SF3B3		SRSF9
NDUFB10		SIVA1		STRAP
NDUFB11		SKA3		STRBP
NDUFB7		SLC25A39		STXBP4
NEDD8		SNRPA		SUMO1
NEIL3		SNRPB		SUPT16H
NEK2		SNRPF		SUV39H2
NHP2		SPC24		SYT14
NME1		SPC25		TADA1
NME4		SSR4		TAF5
NONO		STOML2		TAF7
NR2C2AP		SUV39H1		TCEAL7
NTHL1		SUV39H2		TEX30
NUDT1		TACC3		TLK2
NUDT5		TBL3		TMEFF1
NUF2		TCF3		TMPO
NUP62		TDP1		TMSB15A
NUP93		TECR		TMSB15B
NUSAP1		THAP11		TOMM70
NXT1		THOC3		TOP2A
ODC1		THOC6		TOPBP1
OIP5		THOP1		TRA2B
ORC1		TICRR		TRIM59
PA2G4		TIMM17B		TSG101
PAF1		TIMM50		TSN
PAFAH1B3		TIPIN		TTK
PAICS		TK1		TXNDC9
PAM16		TMEM186		U2AF1
PAQR4		TMEM97		UBA2
PARPBP		TOMM22		UBE2T
PBK		TOMM40		USP39
PCNA		TPX2		UTP18
PDCD2L		TRAP1		VBP1
PDCD5		TRAPPC2L		VEZF1
PDHA1		TRIM28		VRK1
PDZD11		TRIP13		WDHD1
PGLS		TRMT1		WDR45B
PHB1		TSEN34		XRCC6
PIF1		TUFM		YAE1
PIH1D1		TYMS		YEATS4
PKMYT1		UBE2C		ZBED5
PLK1		UBE2S		ZC3H15
POC1A		UBE2T		ZDHHC13
POLA1		UHRF1		ZNF146
POLA2		UNG		ZNF195
POLD1		UXT		ZNF443
POLD2		VKORC1		ZNF639
POLE2		VPS72		ZNF678
POLE3		VRK1		ZNF92
POLR2E		WDR18		ZNF93
POLR3K		WDR34		ZNHIT3
POP7		WDR5		ZWILCH
PPIF		WDR54		ZWINT
PPM1G		WDR74
PPP1R14B		WRAP53
PRC1		YDJC
PRDX2		ZC3H18
PRDX4		ZNF219
PRMT1		ZNF581
PRMT5		ZNF668
PRPS1		ZNF74
PSAT1		ZNF764
PSMA7		ZNF787
PSMB3
PSMB5
PSMC4
PSMD8
PTTG1
PTTG3P
PYCR1
RACGAP1
RAD51
RAD51AP1
RAN
RANBP1
RFC2
RFC3
RFC4
RFWD3
RHNO1
RMI2
RNASEH2A
RRM1
RRM2
RRP1B
RUVBL1
RUVBL2
SAAL1
SAC3D1
SAP30
SAPCD2
SCML2
SHCBP1
SIGMAR1
SKA1
SKA3
SLC16A1
SLC25A10
SLC25A5
SLC39A3
SMC4
SNRNP25
SNRPA
SNRPB
SNRPD1
SNRPD2
SNRPF
SPC24
SPC25
SPG21
SRPRB
SSRP1
STIP1
STOML2
SUPT16H
SUV39H1
SUV39H2
TACC3
TBCB
TEX30
THOC3
TICRR
TIMELESS
TIMM17B
TIMM50
TK1
TMEM147
TMEM160
TMEM97
TOMM40
TOP2A
TPX2
TRIAP1
TRIM28
TRIM59
TRIP13
TSEN34
TTK
TUBB4B
TYMS
UBE2C
UBE2I
UBE2M
UBE2S
UBE2T
UBL5
UBR7
UHRF1
UNG
UQCRFS1
USP39
VKORC1
VRK1
DYNC2I2
WDR62
WDR76
WEE1
ZMYND19
ZNF367
ZNF473
ZNF511
ZNF71
ZNF787
ZNF93
ZWILCH
ZWINT
