## Supplementary Table S4 for "SUMOylation is a Therapeutic Vulnerability in High-risk Neuroblastoma"

### Sheet: Common_SAE1_co-exp_ATRA_downreg
Common genes
ALYREF		Description
ANLN		The list shows the 162 genes that are common between the SAE1 common positively co-expressed genes in NB patients (397 genes; Supplementary table S3) and ATRA downregulated genes (top 500 downregulated genes in CHP-134 cells; GSE253785)
ARHGAP11A
ASF1B
ASPM
ATAD2
AURKA
AURKB
BIRC5
BLM
BRCA1
BRIP1
BUB1
BUB1B
KNL1
CCNA2
CCNB1
CCNB2
CDC20
CDC25A
CDC45
CDC6
CDCA2
CDCA5
CDCA7
CDCA8
CDK1
CDK2
CDK4
CDT1
CENPA
CENPE
CENPF
CENPH
CENPK
CENPM
CENPN
CEP55
CHAF1A
CHEK1
CKAP2L
CKS1B
DCTPP1
DDX39A
DHFR
DIAPH3
DLGAP5
DNA2
DNMT1
DSCC1
DSN1
DTL
E2F1
ECT2
EME1
ERCC6L
ESPL1
EXO1
PIMREG
FAM83D
FANCD2
FANCI
FEN1
FOXM1
GATAD2A
GINS1
GMNN
GTSE1
H2AX
H2AZ1
HELLS
HJURP
HMGB2
HMMR
JPT2
HNRNPAB
HNRNPD
PCLAF
CIP2A
KIF11
KIF14
KIF15
KIF18B
KIF20A
KIF22
KIF23
KIF2C
KIF4A
KIFC1
LMNB2
MAD2L1
MCM10
MCM2
MCM3
MCM4
MCM5
MCM6
MELK
MKI67
MYBL2
NCAPD2
NCAPG
NCAPH
NDC80
NEK2
NUF2
NUSAP1
ODC1
ORC1
PA2G4
PAICS
PBK
PCNA
PHB1
PKMYT1
PLK1
POLA1
POLA2
POLD1
POLE3
PPIF
PRC1
PTTG1
RAD51AP1
RANBP1
RFC2
RFC3
RFWD3
RNASEH2A
RRM1
RRM2
RRP1B
SHCBP1
SKA1
SKA3
SLC25A10
SMC4
SPC24
SPC25
SSRP1
STIP1
SUPT16H
TACC3
TICRR
TIMELESS
TK1
TOMM40
TOP2A
TPX2
TRIM28
TRIP13
TTK
TYMS
UBE2C
UBE2S
UHRF1
UNG
DYNC2I2
WDR62
WDR76
WEE1
ZWINT
